# Single-Sample Network Topology Unveils Pathogenic Hubs in Sjögren’s Disease

**DOI:** 10.64898/2026.09.16.752113

**Authors:** João V. F. Cavalcante, Rodrigo J. S. Dalmolin, Diego Marques-Coelho

## Abstract

Sjögren’s disease (SD) is a systemic autoimmune condition characterized by extensive clinical and biological heterogeneity, complicating the development of targeted therapies. To better describe the personalized molecular rewiring driving SD pathogenesis, we utilized bulk RNA-sequencing data from whole blood samples of the PRECISESADS IMI consortium to construct sample-specific gene interaction networks by applying the LIONESS algorithm integrated with experimental protein-protein interaction evidence. Comparing SD patients against healthy controls, we identified an absolute total of 647 Differentially Interacting Genes (DIGs) representing structural shifts in network connectivity. Topological clustering of these DIGs revealed four major functional macro-modules underlying disease pathology: defense response to virus, B cell activation, DNA replication, and positive regulation of protein catabolic process. Central topological hubs, such as ISG15, OASL, UBE2L6, and LGALS3BP, were identified as drivers of this reorganization, a fact supported by integrating network topology with single-sample Gene Set Enrichment Analysis (ssGSEA), which demonstrated that the interaction degree of these hubs exhibits strong positive correlations with the functional activity of their respective pathogenic pathways. To translate these structural findings into therapeutic opportunities, we performed an in-silico network vulnerability analysis on patient-specific interaction networks, ranking targets by the fractional loss of global efficiency following their removal and correcting for node degree. This approach prioritised the receptor tyrosine kinase *EPHB2*, which has no prior description in this disease, alongside the kinase *BLK* and the B-cell co-receptor *CD22*, a target independently evaluated in a previous clinical trial in Sjögren’s disease. Thus, our single-sample network framework provides a computational mechanism to uncover pathogenesis-related modules and to prioritise drug repurposing candidates in SD, while also recovering targets whose clinical failure bounds what network topology alone can predict.

**Highlights:**

- Sample-specific networks reveal interactome rewiring in Sjögren’s disease.
- Hub connectivity strongly correlates with interferon pathway activity.
- Network vulnerability analysis prioritizes novel structurally critical drug targets.
