## Supplemental Table 2 for "Single-Sample Network Topology Unveils Pathogenic Hubs in Sjögren’s Disease"

Rank	Gene symbol	Degree	GE vulnerability (SD)	GE vulnerability (controls)	GE vulnerability difference (SD - controls)	Degree-corrected residual (SD)	Number of approved drugs	Approved drugs (DrugBank ID; mechanism)
1	EPHB2	96	0.006252	0.005896	0.0003558	0.00532	1	Fostamatinib (DB12010; inhibitor)
2	BLK	174	0.004437	0.005455	-0.001018	0.002085	2	Fostamatinib (DB12010; inhibitor); Zanubrutinib (DB15035; inhibitor)
3	SERPING1	34	0.004194	0.003156	0.001038	0.004391	1	Sildenafil (DB00203; modulator)
4	MAPK1	186	0.003797	0.003793	4.726e-06	0.001227	2	Arsenic trioxide (DB01169; inducer); Minocycline (DB01017; inhibitor)
5	TLR7	158	0.002327	0.002372	-4.554e-05	0.0002661	2	Hydroxychloroquine (DB01611; antagonist); Imiquimod (DB00724; agonist)
6	CYSLTR1	12	0.001441	0.001056	0.000385	0.002038	4	Hydroquinone (DB09526; activator); Montelukast (DB00471; antagonist); Nedocromil (DB00716; antagonist); Zafirlukast (DB00549; antagonist)
7	TUBA4A	118	0.001378	0.001755	-0.000377	4.565e-05	2	Podofilox (DB01179; inhibitor); Vincristine (DB00541; inhibitor)
8	CD22	110	0.001316	0.001415	-9.903e-05	0.0001294	2	Inotuzumab ozogamicin (DB05889; antibody|regulator); Moxetumomab pasudotox (DB12688; binder|antibody|regulator)
9	AXL	140	0.001315	0.001108	0.0002071	-0.0004176	2	Fostamatinib (DB12010; inhibitor); Gilteritinib (DB12141; inhibitor)
10	NT5E	40	0.001262	0.001802	-0.0005402	0.001349	5	Caffeine (DB00201; inhibitor); Dyphylline (DB00651; inhibitor); Enprofylline (DB00824; inhibitor); Pentoxifylline (DB00806; inhibitor); Theophylline (DB00277; inhibitor)
11	PARP1	80	0.001018	0.001185	-0.0001668	0.0003776	8	Cladribine (DB00242; inducer); Nicotinamide (DB02701; binder); Niraparib (DB11793; inhibitor); Olaparib (DB09074; inhibitor); Rucaparib (DB12332; inhibitor); Talazoparib (DB11760; inhibitor); Zinc chloride (DB14533; component of); Zinc sulfate, unspecified form (DB14548; component of)
12	BLVRA	8	0.0008053	0.0008833	-7.807e-05	0.001475	1	Ursodeoxycholic acid (DB01586; activator)
13	CAMK2G	68	0.0007917	0.0009061	-0.0001143	0.0003695	2	Bosutinib (DB06616; inhibitor); Fostamatinib (DB12010; inhibitor)
14	MAP3K1	114	0.0007335	0.001075	-0.000341	-0.0005261	1	Fostamatinib (DB12010; inhibitor)
15	CTSL	44	0.0006728	0.0006116	6.12e-05	0.0006875	1	Fostamatinib (DB12010; inhibitor)
16	PCNA	64	0.0006004	0.0006162	-1.577e-05	0.000251	3	Acetylsalicylic acid (DB00945; downregulator); Deoxycholic acid (DB03619; other/unknown); Liothyronine (DB00279; antagonist)
17	ATP1A2	40	0.0004988	-0.0006778	0.001177	0.0005863	3	Digitoxin (DB01396; inhibitor); Digoxin (DB00390; inhibitor); Ouabain (DB01092; inhibitor)
18	ABL2	98	0.0004985	0.001004	-0.0005056	-0.0004698	2	Dasatinib (DB01254; multitarget); Fostamatinib (DB12010; inhibitor)
19	CD79B	38	0.0003996	0.0006046	-0.0002051	0.0005235	1	Polatuzumab vedotin (DB12240; antibody)
20	DAPK2	56	0.0003386	0.0004059	-6.726e-05	0.0001349	1	Fostamatinib (DB12010; inhibitor)
21	CD19	12	0.0003275	0.0004357	-0.0001082	0.0009247	8	Axicabtagene ciloleucel (DB13915; antibody); Blinatumomab (DB09052; antibody|activator|regulator); Brexucabtagene autoleucel (DB15699; binder); Inebilizumab (DB12530; binder); Lisocabtagene maraleucel (DB16582; binder); Loncastuximab tesirine (DB16222; binder); Tafasitamab (DB15044; binder|antibody); Tisagenlecleucel (DB13881; antibody)
22	C1QA	134	0.0003029	0.0007483	-0.0004453	-0.001321	2	Cetuximab (DB00002; binder); Etanercept (DB00005; ligand)
23	MS4A1	44	0.0002622	0.0004581	-0.0001959	0.0002769	11	Epcoritamab (DB16672; binder|antibody); Glofitamab (DB16371; binder|antibody); Ibritumomab tiuxetan (DB00078; antibody|regulator); Mosunetuzumab (DB15434; binder); Obinutuzumab (DB08935; antibody|regulator); Ocrelizumab (DB11988; antagonist|antibody); Ofatumumab (DB06650; antibody|regulator); Rituximab (DB00073; antibody|regulator); Technetium Tc-99m nofetumomab merpentan (DB09336; binder); Tosit…
24	RRM2	32	0.000143	0.0003778	-0.0002348	0.0003762	5	Cladribine (DB00242; inhibitor); Clofarabine (DB00631; inhibitor); Gallium nitrate (DB05260; inhibitor); Gemcitabine (DB00441; modulator); Hydroxyurea (DB01005; modulator)
25	MR1	22	0.0001408	0.0003235	-0.0001827	0.000556	1	Antithymocyte immunoglobulin (rabbit) (DB00098; antagonist)
26	LAG3	136	0.0001394	0.0004652	-0.0003258	-0.001521	1	Relatlimab (DB14851; antibody)
27	IDH2	38	9.957e-05	0.0002822	-0.0001826	0.0002235	2	Enasidenib (DB13874; inhibitor); Vorasidenib (DB17097; inhibitor)
28	PYGL	26	8.698e-05	-3.317e-06	9.03e-05	0.0004294	2	Adenosine phosphate (DB00131; activator); Pyridoxal phosphate (DB00114; cofactor)
29	PRKCE	44	1.617e-06	3.463e-05	-3.302e-05	1.633e-05	2	Fostamatinib (DB12010; inhibitor); Meprobamate (DB00371; stimulator)
30	LDHA	114	-1.043e-05	0.000274	-0.0002844	-0.00127	3	Artenimol (DB11638; ligand); Nedosiran (DB17635; antisense oligonucleotide); Stiripentol (DB09118; inhibitor)
31	CLEC4E	60	-0.0001044	0.0001751	-0.0002795	-0.000381	1	Cholesterol (DB04540; ligand)
32	BCL2	80	-0.0001173	0.0001755	-0.0002929	-0.000758	6	Dexibuprofen (DB09213; negative modulator); Edaravone (DB12243; upregulator); Ibuprofen (DB01050; modulator); Paclitaxel (DB01229; inhibitor); Rasagiline (DB01367; activator); Venetoclax (DB11581; antagonist|inhibitor)
33	GRIN3A	10	-0.000204	-8.979e-05	-0.0001142	0.0004297	9	Acetylcysteine (DB06151; activator); Amantadine (DB00915; antagonist); Dextromethorphan (DB00514; antagonist); Ethanol (DB00898; antagonist); Halothane (DB01159; antagonist); Ketamine (DB01221; antagonist); Orphenadrine (DB01173; antagonist); Procaine (DB00721; antagonist); Profenamine (DB00392; antagonist)
34	TNFRSF17	34	-0.0002368	-0.0003107	7.383e-05	-4.008e-05	5	Belantamab mafodotin (DB15719; binder); Ciltacabtagene autoleucel (DB16738; binder); Elranatamab (DB15395; antibody); Idecabtagene vicleucel (DB16665; binder); Teclistamab (DB16655; antibody)
35	CSNK1A1	26	-0.0002777	-8.915e-05	-0.0001885	6.474e-05	1	Fostamatinib (DB12010; inhibitor)
36	ADA	18	-0.0002782	-0.0003163	3.809e-05	0.0002099	4	Cladribine (DB00242; inhibitor); Dipyridamole (DB00975; inhibitor); Fludarabine (DB01073; inhibitor); Pentostatin (DB00552; inhibitor)
37	CYP51A1	48	-0.0003164	-0.0001076	-0.0002089	-0.0003745	2	Levoketoconazole (DB05667; inhibitor); Tioconazole (DB01007; inhibitor)
38	SIK1	40	-0.00039	-0.0004271	3.71e-05	-0.0003025	2	Dabrafenib (DB08912; inhibitor); Fostamatinib (DB12010; inhibitor)
39	GRIA3	24	-0.0004745	-0.0007341	0.0002596	-9.571e-05	3	Butabarbital (DB00237; antagonist); Fluciclovine (18F) (DB13146; inhibitor); Perampanel (DB08883; inhibitor)
40	FLT3	78	-0.0004841	-0.0002843	-0.0001999	-0.001088	16	Brigatinib (DB12267; inhibitor); Fedratinib (DB12500; inhibitor); Fostamatinib (DB12010; inhibitor); Gilteritinib (DB12141; inhibitor); Midostaurin (DB06595; antagonist|inhibitor); Momelotinib (DB11763; inhibitor); Nintedanib (DB09079; inhibitor); Pacritinib (DB11697; inhibitor); Pexidartinib (DB12978; inhibitor); Ponatinib (DB08901; inhibitor); Pralsetinib (DB15822; inhibitor); Quizartinib (DB12…
41	ATP6V1C1	20	-0.0005672	-0.0004915	-7.578e-05	-0.0001156	1	Thonzonium (DB09552; inhibitor)
42	SLAMF7	90	-0.0006109	-0.0004291	-0.0001818	-0.001434	1	Elotuzumab (DB06317; modulator)
43	HABP2	144	-0.0006143	-0.0001679	-0.0004464	-0.00242	1	Hyaluronic acid (DB08818; binder)
44	FN1	78	-0.0006587	-0.0003625	-0.0002963	-0.001263	3	Ocriplasmin (DB08888; cleavage); Zinc chloride (DB14533; modulator|ligand); Zinc sulfate, unspecified form (DB14548; modulator|ligand)
45	MAP3K9	54	-0.0006677	-0.0003784	-0.0002893	-0.0008351	1	Fostamatinib (DB12010; inhibitor)
46	GABRB2	22	-0.0007919	-0.0009505	0.0001585	-0.0003767	7	Brexanolone (DB11859; inhibitor); Carisoprodol (DB00395; modulator); Ethchlorvynol (DB00189; antagonist); Fospropofol (DB06716; potentiator); Ginkgo biloba (DB01381; negative modulator); Propofol (DB00818; potentiator); gamma-Aminobutyric acid (DB02530; inhibitor)
47	ULK2	20	-0.0008575	-0.0006802	-0.0001773	-0.0004059	1	Fostamatinib (DB12010; inhibitor)
48	ATP1B3	16	-0.0008906	-0.0008387	-5.191e-05	-0.0003662	2	Digitoxin (DB01396; inhibitor); Digoxin (DB00390; inhibitor)
49	MAP2K6	12	-0.0009079	-0.0007282	-0.0001798	-0.0003107	1	Fostamatinib (DB12010; inhibitor)
50	PIK3C2B	12	-0.0009827	-0.0008382	-0.0001446	-0.0003855	1	Fostamatinib (DB12010; inhibitor)
51	TYMS	6	-0.001004	-0.0009592	-4.491e-05	-0.0002976	11	Capecitabine (DB01101; inhibitor); Floxuridine (DB00322; inhibitor); Fluorouracil (DB00544; other/unknown); Gemcitabine (DB00441; inhibitor); Methotrexate (DB00563; inhibitor); Pemetrexed (DB00642; inhibitor); Pralatrexate (DB06813; substrate|inhibitor); Raltitrexed (DB00293; inhibitor); Tegafur (DB09256; inhibitor); Tegafur-uracil (DB09327; antagonist); Trifluridine (DB00432; inhibitor)
52	POLB	10	-0.001026	-0.0008467	-0.0001797	-0.0003926	2	Brincidofovir (DB12151; inhibitor); Cytarabine (DB00987; inhibitor)
53	SPTLC2	14	-0.00107	-0.0009308	-0.0001395	-0.0005095	1	Pyridoxal phosphate (DB00114; cofactor)
54	CNR1	30	-0.001122	-0.0009734	-0.0001487	-0.0008525	5	Cannabidiol (DB09061; antagonist|modulator); Dronabinol (DB00470; agonist); Nabilone (DB00486; partial agonist); Orlistat (DB01083; inhibitor); Rimonabant (DB06155; antagonist)
55	SYT2	16	-0.001132	-0.00119	5.778e-05	-0.0006079	1	Botulinum toxin type B (DB00042; inhibitor|cleavage)
56	IL2RA	22	-0.001249	-0.001086	-0.0001631	-0.0008336	3	Aldesleukin (DB00041; agonist|modulator); Basiliximab (DB00074; antibody); Denileukin diftitox (DB00004; ligand)
57	SLC7A3	8	-0.001359	-0.001178	-0.0001815	-0.0006893	1	Fluciclovine (18F) (DB13146; binder)
58	GSTA1	4	-0.001662	-0.001554	-0.000108	-0.000919	2	Deoxycholic acid (DB03619; inhibitor); Glutathione disulfide (DB03310; activator)
59	HCN2	4	-0.001704	-0.001572	-0.0001325	-0.0009613	1	Ivabradine (DB09083; inhibitor)
60	NPC1L1	2	-0.001764	-0.001671	-9.31e-05	-0.0009843	1	Ezetimibe (DB00973; inhibitor)
61	HTR6	2	-0.002019	-0.002107	8.8e-05	-0.00124	17	Amitriptyline (DB00321; antagonist); Amoxapine (DB00543; antagonist); Aripiprazole (DB01238; antagonist); Asenapine (DB06216; antagonist); Chlorpromazine (DB00477; binder); Clozapine (DB00363; antagonist); Cyclobenzaprine (DB00924; antagonist); Doxepin (DB01142; binder); Iloperidone (DB04946; antagonist); Imipramine (DB00458; binder); Loxapine (DB00408; binder); Mianserin (DB06148; binder); Olanz…
